# Long-read sequencing and profiling of RNA-binding proteins reveals the pathogenic mechanism of aberrant splicing of an *SCN1A* poison exon in epilepsy

**DOI:** 10.1101/2023.05.04.538282

**Authors:** Hannah C Happ, Patricia N Schneider, Jung Hwa Hong, Eleanor Goes, Masha Bandouil, Carina G. Biar, Aishwarya Ramamurthy, Fairlie Reese, Krysta Engel, Sarah Weckhuysen, Ingrid E Scheffer, Heather C Mefford, Jeffrey D Calhoun, Gemma L Carvill

## Abstract

Pathogenic loss-of-function *SCN1A* variants cause a spectrum of seizure disorders. We previously identified variants in individuals with *SCN1A*-related epilepsy that fall in or near a poison exon (PE) in *SCN1A* intron 20 (20N). We hypothesized these variants lead to increased PE inclusion, which introduces a premature stop codon, and, therefore, reduced abundance of the full-length *SCN1A* transcript and Na_v_1.1 protein. We used a splicing reporter assay to interrogate PE inclusion in HEK293T cells. In addition, we used patient-specific induced pluripotent stem cells (iPSCs) differentiated into neurons to quantify 20N inclusion by long and short-read sequencing and Na_v_1.1 abundance by western blot. We performed RNA-antisense purification with mass spectrometry to identify RNA-binding proteins (RBPs) that could account for the aberrant PE splicing. We demonstrate that variants in/near 20N lead to increased 20N inclusion by long-read sequencing or splicing reporter assay and decreased Na_v_1.1 abundance. We also identified 28 RBPs that differentially interact with variant constructs compared to wild-type, including SRSF1 and HNRNPL. We propose a model whereby 20N variants disrupt RBP binding to splicing enhancers (SRSF1) and suppressors (HNRNPL), to favor PE inclusion. Overall, we demonstrate that *SCN1A* 20N variants cause haploinsufficiency and *SCN1A*-related epilepsies. This work provides insights into the complex control of RBP-mediated PE alternative splicing, with broader implications for PE discovery and identification of pathogenic PE variants in other genetic conditions.
