## Supplementary File 1 for "Long-read sequencing and profiling of RNA-binding proteins reveals the pathogenic mechanism of aberrant splicing of an *SCN1A* poison exon in epilepsy"

### Sheet: Sheet1
#	Visible?	Starred?	Molecular Weight	Protein Grouping Ambiguity	Taxonomy	Accession Number	Identified Proteins (169/172)	Gene name	GFP	UNT	WT_1	WT_2	AVG_WT	V1_1	V1_2	AVG_V1	V2_1	V2_2	AVG_V2
1	TRUE	Empty	68 kDa		unknown	P08195	4F2 cell-surface antigen heavy chain OS=Homo sapiens OX=9606 GN=SLC3A2 PE=1 SV=3	SLC3A2	0	0	0	0	0	0	0	0	0	1	0.5
2	TRUE	Empty	27 kDa		unknown	P23396	40S ribosomal protein S3 OS=Homo sapiens OX=9606 GN=RPS3 PE=1 SV=2	RPS3	0	0	1	1	1	0.83	0.52	0.675	0.67	1	0.835
3	TRUE	Empty	61 kDa		unknown	P10809	60 kDa heat shock protein, mitochondrial OS=Homo sapiens OX=9606 GN=HSPD1 PE=1 SV=2	HSPD1	0.75	0	1	1	1	1	1	1	1	1	1
4	TRUE	Empty	28 kDa		unknown	P62917	60S ribosomal protein L8 OS=Homo sapiens OX=9606 GN=RPL8 PE=1 SV=2	RPL8	0	0	0	0	0	1	0	0.5	0.34	1	0.67
5	TRUE	Empty	18 kDa		unknown	P30050	60S ribosomal protein L12 OS=Homo sapiens OX=9606 GN=RPL12 PE=1 SV=1	RPL12	0	0	0	0	0	0	0	0	0	1	0.5
6	TRUE	Empty	45 kDa		unknown	P24752	Acetyl-CoA acetyltransferase, mitochondrial OS=Homo sapiens OX=9606 GN=ACAT1 PE=1 SV=1	ACAT1	0	0	0	0.79	0.395	0	0	0	0	1	0.5
7	TRUE	Empty	42 kDa	TRUE	unknown	P60709	Actin, cytoplasmic 1 OS=Homo sapiens OX=9606 GN=ACTB PE=1 SV=1	ACTB	1	1	1	1	1	1	1	1	1	1	1
8	TRUE	Empty	33 kDa		unknown	P05141	ADP/ATP translocase 2 OS=Homo sapiens OX=9606 GN=SLC25A5 PE=1 SV=7	SLC25A5	0	0	0	1	0.5	0	0	0	0.9	1	0.95
9	TRUE	Empty	47 kDa		unknown	P06733	Alpha-enolase OS=Homo sapiens OX=9606 GN=ENO1 PE=1 SV=2	ENO1	0.61	0	1	1	1	0	1	0.5	0	1	0.5
10	TRUE	Empty	69 kDa	TRUE	unknown	P02771	Alpha-fetoprotein OS=Homo sapiens OX=9606 GN=AFP PE=1 SV=1	AFP	0	1	1	1	1	0	0	0	0	0	0
11	TRUE	Empty	53 kDa		unknown	P01019	Angiotensinogen OS=Homo sapiens OX=9606 GN=AGT PE=1 SV=1	AGT	0	0.33	1	1	1	0	0	0	0	0	0
12	TRUE	Empty	39 kDa		unknown	P07355	Annexin A2 OS=Homo sapiens OX=9606 GN=ANXA2 PE=1 SV=2	ANXA2	1	1	1	1	1	1	1	1	0	0	0
13	TRUE	Empty	53 kDa		unknown	P01008	Antithrombin-III OS=Homo sapiens OX=9606 GN=SERPINC1 PE=1 SV=1	SERPINC1	0	0	1	1	1	0	0	0	0	0	0
14	TRUE	Empty	31 kDa		unknown	P02647	Apolipoprotein A-I OS=Homo sapiens OX=9606 GN=APOA1 PE=1 SV=1	APOA1	0	1	1	1	1	0.14	0	0.07	0	0.05	0.025
15	TRUE	Empty	67 kDa		unknown	O95831	Apoptosis-inducing factor 1, mitochondrial OS=Homo sapiens OX=9606 GN=AIFM1 PE=1 SV=1	AIFM1	0	0	0	1	0.5	0	0	0	0	1	0.5
16	TRUE	Empty	48 kDa		unknown	P00505	Aspartate aminotransferase, mitochondrial OS=Homo sapiens OX=9606 GN=GOT2 PE=1 SV=3	GOT2	0	0	0	0.99	0.495	0.86	0.27	0.565	1	1	1
17	TRUE	Empty	60 kDa		unknown	P25705	ATP synthase subunit alpha, mitochondrial OS=Homo sapiens OX=9606 GN=ATP5F1A PE=1 SV=1	ATP5F1A	1	1	1	1	1	1	1	1	1	1	1
18	TRUE	Empty	57 kDa		unknown	P06576	ATP synthase subunit beta, mitochondrial OS=Homo sapiens OX=9606 GN=ATP5F1B PE=1 SV=3	ATP5F1B	0.15	0	0.85	1	0.925	1	0	0.5	1	1	1
19	TRUE	Empty	23 kDa		unknown	P48047	ATP synthase subunit O, mitochondrial OS=Homo sapiens OX=9606 GN=ATP5PO PE=1 SV=1	ATP5PO	0	0	0	0	0	0	0	0	0.77	1	0.885
20	TRUE	Empty	141 kDa		unknown	Q08211	ATP-dependent RNA helicase A OS=Homo sapiens OX=9606 GN=DHX9 PE=1 SV=4	DHX9	0	0	1	1	1	1	1	1	1	1	1
21	TRUE	Empty	68 kDa		unknown	P27824	Calnexin OS=Homo sapiens OX=9606 GN=CANX PE=1 SV=2	CANX	0	0	0	0.98	0.49	0	0	0	1	1	1
22	TRUE	Empty	52 kDa		unknown	O75390	Citrate synthase, mitochondrial OS=Homo sapiens OX=9606 GN=CS PE=1 SV=2	CS	0	0	0	0.98	0.49	1	0	0.5	1	1	1
23	TRUE	Empty	19 kDa		unknown	P23528	Cofilin-1 OS=Homo sapiens OX=9606 GN=CFL1 PE=1 SV=3	CFL1	0	0	1	0	0.5	0	0	0	0	0	0
24	TRUE	Empty	187 kDa		unknown	P01024	Complement C3 OS=Homo sapiens OX=9606 GN=C3 PE=1 SV=2	C3	0	1	1	1	1	0.27	0	0.135	0.19	0	0.095
25	TRUE	Empty	31 kDa		unknown	Q07021	Complement component 1 Q subcomponent-binding protein, mitochondrial OS=Homo sapiens OX=9606 GN=C1QBP PE=1 SV=1	C1QBP	0	0	0.47	0	0.235	0	0	0	0	1	0.5
26	TRUE	Empty	40 kDa		unknown	O75367	Core histone macro-H2A.1 OS=Homo sapiens OX=9606 GN=H2AFY PE=1 SV=4	H2AFY	0	0	0	0	0	0.07	0	0.035	0.09	1	0.545
27	TRUE	Empty	53 kDa		unknown	P31930	Cytochrome b-c1 complex subunit 1, mitochondrial OS=Homo sapiens OX=9606 GN=UQCRC1 PE=1 SV=3	UQCRC1	0	0	0	1	0.5	1	0.92	0.96	1	1	1
28	TRUE	Empty	48 kDa		unknown	P22695	Cytochrome b-c1 complex subunit 2, mitochondrial OS=Homo sapiens OX=9606 GN=UQCRC2 PE=1 SV=3	UQCRC2	0	0	0	0.98	0.49	0	0	0	0.99	1	0.995
29	TRUE	Empty	35 kDa		unknown	P08574	Cytochrome c1, heme protein, mitochondrial OS=Homo sapiens OX=9606 GN=CYC1 PE=1 SV=3	CYC1	0	0	0	0	0	0	0	0	0.17	1	0.585
30	TRUE	Empty	26 kDa		unknown	P00403	Cytochrome c oxidase subunit 2 OS=Homo sapiens OX=9606 GN=MT-CO2 PE=1 SV=1	MT-CO2	0	0	0	0	0	0	0	0	0.99	1	0.995
31	TRUE	Empty	66 kDa		unknown	Q07065	Cytoskeleton-associated protein 4 OS=Homo sapiens OX=9606 GN=CKAP4 PE=1 SV=2	CKAP4	0	0	0	0	0	0	0	0	0.06	1	0.53
32	TRUE	Empty	11 kDa		unknown	P81605	Dermcidin OS=Homo sapiens OX=9606 GN=DCD PE=1 SV=2	DCD	0	1	1	1	1	0	1	0.5	0.4	0.99	0.695
33	TRUE	Empty	100 kDa		unknown	Q08554	Desmocollin-1 OS=Homo sapiens OX=9606 GN=DSC1 PE=1 SV=2	DSC1	0.96	0.48	1	0.44	0.72	0	0.99	0.495	0	0	0
34	TRUE	Empty	114 kDa		unknown	Q02413	Desmoglein-1 OS=Homo sapiens OX=9606 GN=DSG1 PE=1 SV=2	DSG1	1	1	1	1	1	0	1	0.5	0.26	0.32	0.29
35	TRUE	Empty	332 kDa		unknown	P15924	Desmoplakin OS=Homo sapiens OX=9606 GN=DSP PE=1 SV=3	DSP	1	1	1	1	1	0	0.99	0.495	1	0	0.5
36	TRUE	Empty	54 kDa		unknown	P09622	Dihydrolipoyl dehydrogenase, mitochondrial OS=Homo sapiens OX=9606 GN=DLD PE=1 SV=2	DLD	0	0	0	1	0.5	0.99	0.68	0.835	0	1	0.5
37	TRUE	Empty	69 kDa		unknown	P04843	Dolichyl-diphosphooligosaccharide--protein glycosyltransferase subunit 1 OS=Homo sapiens OX=9606 GN=RPN1 PE=1 SV=1	RPN1	0.07	0	0	1	0.5	1	0.97	0.985	1	1	1
38	TRUE	Empty	69 kDa		unknown	P04844	Dolichyl-diphosphooligosaccharide--protein glycosyltransferase subunit 2 OS=Homo sapiens OX=9606 GN=RPN2 PE=1 SV=3	RPN2	0	0	0	0.98	0.49	1	0	0.5	0.99	1	0.995
39	TRUE	Empty	36 kDa		unknown	Q15717	ELAV-like protein 1 OS=Homo sapiens OX=9606 GN=ELAVL1 PE=1 SV=2	ELAVL1	0	0	1	0.98	0.99	0	0	0	0.64	1	0.82
40	TRUE	Empty	50 kDa		unknown	P68104 (+1)	Elongation factor 1-alpha 1 OS=Homo sapiens OX=9606 GN=EEF1A1 PE=1 SV=1	EEF1A1	1	0	1	1	1	1	1	1	0	1	0.5
41	TRUE	Empty	95 kDa	TRUE	unknown	P13639	Elongation factor 2 OS=Homo sapiens OX=9606 GN=EEF2 PE=1 SV=4	EEF2	0	0	0.29	1	0.645	0	0	0	0	0.17	0.085
42	TRUE	Empty	50 kDa		unknown	P49411	Elongation factor Tu, mitochondrial OS=Homo sapiens OX=9606 GN=TUFM PE=1 SV=2	TUFM	0	0	0.96	1	0.98	0.99	0.07	0.53	0.62	1	0.81
43	TRUE	Empty	29 kDa		unknown	P50402	Emerin OS=Homo sapiens OX=9606 GN=EMD PE=1 SV=1	EMD	0	0	0	0	0	0	0	0	0	1	0.5
44	TRUE	Empty	72 kDa	TRUE	unknown	P11021	Endoplasmic reticulum chaperone BiP OS=Homo sapiens OX=9606 GN=HSPA5 PE=1 SV=2	HSPA5	1	0	0	0	0	1	1	1	0.91	1	0.955
45	TRUE	Empty	47 kDa	TRUE	unknown	P38919	Eukaryotic initiation factor 4A-III OS=Homo sapiens OX=9606 GN=EIF4A3 PE=1 SV=4	EIF4A3	0	0	0	1	0.5	1	0	0.5	1	1	1
46	TRUE	Empty	120 kDa		unknown	Q9Y5B9	FACT complex subunit SPT16 OS=Homo sapiens OX=9606 GN=SUPT16H PE=1 SV=1	SUPT16H	0	0	0	0.98	0.49	0	0	0	0	1	0.5
47	TRUE	Empty	73 kDa		unknown	Q92945	Far upstream element-binding protein 2 OS=Homo sapiens OX=9606 GN=KHSRP PE=1 SV=4	KHSRP	0	0.29	1	1	1	0.58	0	0.29	1	1	1
48	TRUE	Empty	15 kDa		unknown	Q01469	Fatty acid-binding protein 5 OS=Homo sapiens OX=9606 GN=FABP5 PE=1 SV=3	FABP5	0	0	1	0	0.5	0	0	0	0	0	0
49	TRUE	Empty	248 kDa	TRUE	unknown	Q5D862	Filaggrin-2 OS=Homo sapiens OX=9606 GN=FLG2 PE=1 SV=1	FLG2	0.91	1	1	1	1	0	0.87	0.435	0	0	0
50	TRUE	Empty	61 kDa		unknown	P00367	Glutamate dehydrogenase 1, mitochondrial OS=Homo sapiens OX=9606 GN=GLUD1 PE=1 SV=2	GLUD1	0	0	0	0	0	0	0	0	0.91	1	0.955
51	TRUE	Empty	36 kDa		unknown	P04406	Glyceraldehyde-3-phosphate dehydrogenase OS=Homo sapiens OX=9606 GN=GAPDH PE=1 SV=3	GAPDH	1	1	1	1	1	1	1	1	0.99	1	0.995
52	TRUE	Empty	37 kDa		unknown	P62873	Guanine nucleotide-binding protein G(I)/G(S)/G(T) subunit beta-1 OS=Homo sapiens OX=9606 GN=GNB1 PE=1 SV=3	GNB1	0	0	0	0.58	0.29	0	0	0	0.06	1	0.53
53	TRUE	Empty	70 kDa	TRUE	unknown	P0DMV8 (+1)	Heat shock 70 kDa protein 1A OS=Homo sapiens OX=9606 GN=HSPA1A PE=1 SV=1	HSPA1A	0	0	1	0	0.5	0.35	0	0.175	0.93	1	0.965
54	TRUE	Empty	71 kDa	TRUE	unknown	P11142	Heat shock cognate 71 kDa protein OS=Homo sapiens OX=9606 GN=HSPA8 PE=1 SV=1	HSPA8	1	0	1	1	1	1	1	1	0.98	1	0.99
55	TRUE	Empty	80 kDa		unknown	Q12931	Heat shock protein 75 kDa, mitochondrial OS=Homo sapiens OX=9606 GN=TRAP1 PE=1 SV=3	TRAP1	0	0	0	1	0.5	0.78	0	0.39	1	1	1
56	TRUE	Empty	85 kDa	TRUE	unknown	P07900	Heat shock protein HSP 90-alpha OS=Homo sapiens OX=9606 GN=HSP90AA1 PE=1 SV=5	HSP90AA1	0	0	1	1	1	0	0	0	0	1	0.5
57	TRUE	Empty	83 kDa	TRUE	unknown	P08238	Heat shock protein HSP 90-beta OS=Homo sapiens OX=9606 GN=HSP90AB1 PE=1 SV=4	CFL1	0.67	0	1	1	1	1	1	1	0	1	0.5
58	TRUE	Empty	15 kDa		unknown	P69905	Hemoglobin subunit alpha OS=Homo sapiens OX=9606 GN=HBA1 PE=1 SV=2	HBA1	0.98	1	1	1	1	0	0	0	0	0	0
59	TRUE	Empty	16 kDa		unknown	P68871	Hemoglobin subunit beta OS=Homo sapiens OX=9606 GN=HBB PE=1 SV=2	HBB	0.44	0	1	1	1	0.48	0.97	0.725	0.12	0	0.06
60	TRUE	Empty	16 kDa		unknown	P69892	Hemoglobin subunit gamma-2 OS=Homo sapiens OX=9606 GN=HBG2 PE=1 SV=2	HBG2	0	1	1	1	1	0	0	0	0	0	0																		64
61	TRUE	Empty	39 kDa	TRUE	unknown	P09651	Heterogeneous nuclear ribonucleoprotein A1 OS=Homo sapiens OX=9606 GN=HNRNPA1 PE=1 SV=5	HNRNPA1	0	1	1	1	1	1	0.1	0.55	1	1	1
62	TRUE	Empty	40 kDa	TRUE	unknown	P51991	Heterogeneous nuclear ribonucleoprotein A3 OS=Homo sapiens OX=9606 GN=HNRNPA3 PE=1 SV=2	HNRNPA3	0	0	0.95	1	0.975	0.6	0.75	0.675	1	1	1
63	TRUE	Empty	46 kDa	TRUE	unknown	O14979	Heterogeneous nuclear ribonucleoprotein D-like OS=Homo sapiens OX=9606 GN=HNRNPDL PE=1 SV=3	HNRNPDL	0	0	0	0.98	0.49	0	0	0	0.98	1	0.99
64	TRUE	Empty	46 kDa	TRUE	unknown	P52597	Heterogeneous nuclear ribonucleoprotein F OS=Homo sapiens OX=9606 GN=HNRNPF PE=1 SV=3	HNRNPF	0	0	0	0	0	0	0	0	0	1	0.5
65	TRUE	Empty	49 kDa	TRUE	unknown	P31943	Heterogeneous nuclear ribonucleoprotein H OS=Homo sapiens OX=9606 GN=HNRNPH1 PE=1 SV=4	HNRNPH1	0.17	1	0.95	1	0.975	1	1	1	1	1	1
66	TRUE	Empty	64 kDa		unknown	P14866	Heterogeneous nuclear ribonucleoprotein L OS=Homo sapiens OX=9606 GN=HNRNPL PE=1 SV=2	HNRNPL	0	0	0.8	1	0.9	0	0	0	0.06	1	0.53
67	TRUE	Empty	78 kDa		unknown	P52272	Heterogeneous nuclear ribonucleoprotein M OS=Homo sapiens OX=9606 GN=HNRNPM PE=1 SV=3	HNRNPM	0	0	1	1	1	1	0	0.5	0.99	1	0.995
68	TRUE	Empty	71 kDa		unknown	O43390	Heterogeneous nuclear ribonucleoprotein R OS=Homo sapiens OX=9606 GN=HNRNPR PE=1 SV=1	HNRNPR	0	0	0	0	0	0.74	0.91	0.825	0.97	1	0.985
69	TRUE	Empty	91 kDa		unknown	Q00839	Heterogeneous nuclear ribonucleoprotein U OS=Homo sapiens OX=9606 GN=HNRNPU PE=1 SV=6	HNRNPU	1	0	1	1	1	1	1	1	1	1	1
70	TRUE	Empty	37 kDa	TRUE	unknown	P22626	Heterogeneous nuclear ribonucleoproteins A2/B1 OS=Homo sapiens OX=9606 GN=HNRNPA2B1 PE=1 SV=2	HNRNPA2B1	0	0	1	1	1	1	0.99	0.995	1	1	1
71	TRUE	Empty	34 kDa	TRUE	unknown	P07910	Heterogeneous nuclear ribonucleoproteins C1/C2 OS=Homo sapiens OX=9606 GN=HNRNPC PE=1 SV=4	HNRNPC	0	1	1	1	1	1	0.96	0.98	1	1	1
72	TRUE	Empty	21 kDa	TRUE	unknown	P16403	Histone H1.2 OS=Homo sapiens OX=9606 GN=HIST1H1C PE=1 SV=2	HIST1H1C	0	0	1	1	1	1	1	1	1	1	1
73	TRUE	Empty	14 kDa	TRUE	unknown	P0C0S8 (+4)	Histone H2A type 1 OS=Homo sapiens OX=9606 GN=HIST1H2AG PE=1 SV=2	HIST1H2AG	1	0.59	1	1	1	1	1	1	1	1	1
74	TRUE	Empty	14 kDa	TRUE	unknown	P58876	Histone H2B type 1-D OS=Homo sapiens OX=9606 GN=HIST1H2BD PE=1 SV=2	HIST1H2BD	1	0.95	1	1	1	1	1	1	1	1	1
75	TRUE	Empty	15 kDa		unknown	Q71DI3	Histone H3.2 OS=Homo sapiens OX=9606 GN=HIST2H3A PE=1 SV=3	HIST2H3A	0	0	0.94	1	0.97	1	0.99	0.995	1	1	1
76	TRUE	Empty	11 kDa		unknown	P62805	Histone H4 OS=Homo sapiens OX=9606 GN=HIST1H4A PE=1 SV=2	HISTH4A	1	0	1	1	1	1	1	1	1	1	1
77	TRUE	Empty	282 kDa		unknown	Q86YZ3	Hornerin OS=Homo sapiens OX=9606 GN=HRNR PE=1 SV=2	HRNR	1	1	1	1	1	0	1	0.5	1	1	1
78	TRUE	Empty	49 kDa		unknown	P0DOX5	Immunoglobulin gamma-1 heavy chain OS=Homo sapiens OX=9606 PE=1 SV=2	IGHG1	1	0	0	0	0	1	1	1	1	1	1
79	TRUE	Empty	38 kDa		unknown	P01876	Immunoglobulin heavy constant alpha 1 OS=Homo sapiens OX=9606 GN=IGHA1 PE=1 SV=2	IGHA1	1	0	0	0	0	0	1	0.5	0	0	0
80	TRUE	Empty	58 kDa		unknown	P52292	Importin subunit alpha-1 OS=Homo sapiens OX=9606 GN=KPNA2 PE=1 SV=1	KPNA2	0	0	1	1	1	1	1	1	0	1	0.5
81	TRUE	Empty	43 kDa		unknown	Q12905	Interleukin enhancer-binding factor 2 OS=Homo sapiens OX=9606 GN=ILF2 PE=1 SV=2	ILF2	0	0	0.99	1	0.995	0.99	0	0.495	0	1	0.5
82	TRUE	Empty	82 kDa		unknown	P14923	Junction plakoglobin OS=Homo sapiens OX=9606 GN=JUP PE=1 SV=3	JUP	1	1	1	0.99	0.995	0	1	0.5	0	0	0
83	TRUE	Empty	47 kDa	TRUE	unknown	Q15323	Keratin, type I cuticular Ha1 OS=Homo sapiens OX=9606 GN=KRT31 PE=1 SV=3	KRT31	0	0.59	1	0	0.5	0	0	0	0	0	0
84	TRUE	Empty	62 kDa	TRUE	unknown	P35527	Keratin, type I cytoskeletal 9 OS=Homo sapiens OX=9606 GN=KRT9 PE=1 SV=3	KRT9	1	1	1	1	1	1	1	1	1	1	1
85	TRUE	Empty	59 kDa	TRUE	unknown	P13645	Keratin, type I cytoskeletal 10 OS=Homo sapiens OX=9606 GN=KRT10 PE=1 SV=6	KRT10	1	1	1	1	1	1	1	1	1	1	1
86	TRUE	Empty	50 kDa	TRUE	unknown	P13646	Keratin, type I cytoskeletal 13 OS=Homo sapiens OX=9606 GN=KRT13 PE=1 SV=4	KRT13	0	1	0	0	0	0	0	0	0	0	0
87	TRUE	Empty	52 kDa	TRUE	unknown	P02533	Keratin, type I cytoskeletal 14 OS=Homo sapiens OX=9606 GN=KRT14 PE=1 SV=4	KRT14	1	1	1	1	1	0	1	0.5	1	1	1
88	TRUE	Empty	51 kDa	TRUE	unknown	P08779	Keratin, type I cytoskeletal 16 OS=Homo sapiens OX=9606 GN=KRT16 PE=1 SV=4	KRT16	1	1	1	1	1	0	1	0.5	1	0.06	0.53
89	TRUE	Empty	48 kDa	TRUE	unknown	Q04695	Keratin, type I cytoskeletal 17 OS=Homo sapiens OX=9606 GN=KRT17 PE=1 SV=2	KRT17	1	1	1	0	0.5	0	0	0	0	0	0
90	TRUE	Empty	53 kDa	TRUE	unknown	O43790	Keratin, type II cuticular Hb6 OS=Homo sapiens OX=9606 GN=KRT86 PE=1 SV=1	KRT86	0	0	1	0.48	0.74	0	0	0	0	0	0
91	TRUE	Empty	62 kDa	TRUE	unknown	Q7Z794	Keratin, type II cytoskeletal 1b OS=Homo sapiens OX=9606 GN=KRT77 PE=2 SV=3	KRT77	1	0	0	1	0.5	0.49	0.92	0.705	0.99	0.9	0.945
92	TRUE	Empty	65 kDa	TRUE	unknown	P35908	Keratin, type II cytoskeletal 2 epidermal OS=Homo sapiens OX=9606 GN=KRT2 PE=1 SV=2	KRT2	1	1	1	1	1	1	1	1	1	1	1
93	TRUE	Empty	62 kDa	TRUE	unknown	P13647	Keratin, type II cytoskeletal 5 OS=Homo sapiens OX=9606 GN=KRT5 PE=1 SV=3	KRT5	1	1	1	1	1	0.49	1	0.745	1	1	1
94	TRUE	Empty	60 kDa	TRUE	unknown	P02538	Keratin, type II cytoskeletal 6A OS=Homo sapiens OX=9606 GN=KRT6A PE=1 SV=3	KRT6A	1	1	1	1	1	0.49	1	0.745	1	1	1
95	TRUE	Empty	57 kDa	TRUE	unknown	Q8N1N4	Keratin, type II cytoskeletal 78 OS=Homo sapiens OX=9606 GN=KRT78 PE=1 SV=2	HSP90AB1	1	1	1	0.87	0.935	0	0	0	0	0	0
96	TRUE	Empty	64 kDa		unknown	Q5T749	Keratinocyte proline-rich protein OS=Homo sapiens OX=9606 GN=KPRP PE=1 SV=1	KPRP	1	1	1	0.39	0.695	0	1	0.5	1	0	0.5
97	TRUE	Empty	37 kDa		unknown	P00338	L-lactate dehydrogenase A chain OS=Homo sapiens OX=9606 GN=LDHA PE=1 SV=2	LDHA	0	0	1	1	1	0.19	0	0.095	0	0.78	0.39
98	TRUE	Empty	78 kDa		unknown	P02788	Lactotransferrin OS=Homo sapiens OX=9606 GN=LTF PE=1 SV=6	LTF	1	0	0	0	0	0	1	0.5	0	0	0
99	TRUE	Empty	66 kDa	TRUE	unknown	P20700	Lamin-B1 OS=Homo sapiens OX=9606 GN=LMNB1 PE=1 SV=2	LMNB1	0	0	0	0.95	0.475	0.97	0	0.485	0.55	1	0.775
100	TRUE	Empty	51 kDa		unknown	P42167	Lamina-associated polypeptide 2, isoforms beta/gamma OS=Homo sapiens OX=9606 GN=TMPO PE=1 SV=2	TMPO	0	0	0	0	0	0	0	0	0.69	1	0.845
101	TRUE	Empty	158 kDa		unknown	P42704	Leucine-rich PPR motif-containing protein, mitochondrial OS=Homo sapiens OX=9606 GN=LRPPRC PE=1 SV=3	LRPPRC	0	0	0	1	0.5	0	0	0	0	1	0.5
102	TRUE	Empty	19 kDa		unknown	P31025	Lipocalin-1 OS=Homo sapiens OX=9606 GN=LCN1 PE=1 SV=1	LCN1	0.48	0	0	0	0	0	1	0.5	0	0	0
103	TRUE	Empty	17 kDa		unknown	P61626	Lysozyme C OS=Homo sapiens OX=9606 GN=LYZ PE=1 SV=1	LYZ	1	0	0	0	0	0	1	0.5	0	0	0
104	TRUE	Empty	36 kDa		unknown	P40926	Malate dehydrogenase, mitochondrial OS=Homo sapiens OX=9606 GN=MDH2 PE=1 SV=3	MDH2	0	0	0	1	0.5	0	0	0	1	1	1
105	TRUE	Empty	95 kDa		unknown	P43243	Matrin-3 OS=Homo sapiens OX=9606 GN=MATR3 PE=1 SV=2	MATR3	0	0	0	1	0.5	0.1	0	0.05	1	1	1
106	TRUE	Empty	22 kDa		unknown	O00264	Membrane-associated progesterone receptor component 1 OS=Homo sapiens OX=9606 GN=PGRMC1 PE=1 SV=3	PGRMC1	0	0	0	0	0	0	0	0	0	1	0.5
107	TRUE	Empty	84 kDa		unknown	Q16891	MICOS complex subunit MIC60 OS=Homo sapiens OX=9606 GN=IMMT PE=1 SV=1	IMMT	0	0	0	0	0	0	0	0	0	1	0.5
108	TRUE	Empty	67 kDa		unknown	O94826	Mitochondrial import receptor subunit TOM70 OS=Homo sapiens OX=9606 GN=TOMM70 PE=1 SV=1	TOMM70	0	0	0	0	0	0	0	0	0	1	0.5
109	TRUE	Empty	227 kDa	TRUE	unknown	P35579	Myosin-9 OS=Homo sapiens OX=9606 GN=MYH9 PE=1 SV=4	MYH9	0	0	1	1	1	0.85	0	0.425	1	1	1
110	TRUE	Empty	30 kDa		unknown	O75489	NADH dehydrogenase [ubiquinone] iron-sulfur protein 3, mitochondrial OS=Homo sapiens OX=9606 GN=NDUFS3 PE=1 SV=1	NDUFS3	0	0	0	0	0	0	0	0	0	1	0.5
111	TRUE	Empty	79 kDa		unknown	P28331	NADH-ubiquinone oxidoreductase 75 kDa subunit, mitochondrial OS=Homo sapiens OX=9606 GN=NDUFS1 PE=1 SV=3	NDUFS1	0	0	0	0	0	0	0	0	0	1	0.5
112	TRUE	Empty	54 kDa	TRUE	unknown	Q15233	Non-POU domain-containing octamer-binding protein OS=Homo sapiens OX=9606 GN=NONO PE=1 SV=4	NONO	0	0	0	1	0.5	0.98	0.66	0.82	1	1	1
113	TRUE	Empty	87 kDa		unknown	Q9NR30	Nucleolar RNA helicase 2 OS=Homo sapiens OX=9606 GN=DDX21 PE=1 SV=5	DDX21	0	0	0	1	0.5	1	0.09	0.545	1	1	1
114	TRUE	Empty	77 kDa		unknown	P19338	Nucleolin OS=Homo sapiens OX=9606 GN=NCL PE=1 SV=3	NCL	0	0	0.98	1	0.99	1	1	1	1	1	1
115	TRUE	Empty	33 kDa		unknown	P06748	Nucleophosmin OS=Homo sapiens OX=9606 GN=NPM1 PE=1 SV=2	NPM1	0	0	0.26	0	0.13	0	0	0	1	1	1
116	TRUE	Empty	49 kDa		unknown	P04181	Ornithine aminotransferase, mitochondrial OS=Homo sapiens OX=9606 GN=OAT PE=1 SV=1	OAT	0	0	0	1	0.5	0	0	0	1	1	1
117	TRUE	Empty	102 kDa		unknown	Q15269	Periodic tryptophan protein 2 homolog OS=Homo sapiens OX=9606 GN=PWP2 PE=2 SV=2	PWP2	0	0	0	0	0	0	0	0	0	1	0.5
118	TRUE	Empty	22 kDa	TRUE	unknown	Q06830	Peroxiredoxin-1 OS=Homo sapiens OX=9606 GN=PRDX1 PE=1 SV=1	PRDX1	0	0	1	0	0.5	0	0	0	0	1	0.5
119	TRUE	Empty	80 kDa		unknown	P51659	Peroxisomal multifunctional enzyme type 2 OS=Homo sapiens OX=9606 GN=HSD17B4 PE=1 SV=3	HSD17B4	0	0	0	0.98	0.49	0	0	0	0.18	1	0.59
120	TRUE	Empty	83 kDa		unknown	Q13835	Plakophilin-1 OS=Homo sapiens OX=9606 GN=PKP1 PE=1 SV=2	PKP1	0	0	1	0	0.5	0	0	0	0	0	0
121	TRUE	Empty	113 kDa		unknown	P09874	Poly [ADP-ribose] polymerase 1 OS=Homo sapiens OX=9606 GN=PARP1 PE=1 SV=4	PARP1	0	0	0	1	0.5	1	1	1	1	1	1
122	TRUE	Empty	39 kDa		unknown	Q15366	Poly(rC)-binding protein 2 OS=Homo sapiens OX=9606 GN=PCBP2 PE=1 SV=1	PCBP2	0	0	0	0	0	0	0	0	0	1	0.5
123	TRUE	Empty	57 kDa		unknown	P26599	Polypyrimidine tract-binding protein 1 OS=Homo sapiens OX=9606 GN=PTBP1 PE=1 SV=1	PTBP1	0	0.31	1	1	1	1	0	0.5	1	1	1
124	TRUE	Empty	55 kDa		unknown	Q9UMS4	Pre-mRNA-processing factor 19 OS=Homo sapiens OX=9606 GN=PRPF19 PE=1 SV=1	PRPF19	0	0	0.6	1	0.8	0.99	0	0.495	0.88	1	0.94
125	TRUE	Empty	74 kDa	TRUE	unknown	P02545	Prelamin-A/C OS=Homo sapiens OX=9606 GN=LMNA PE=1 SV=1	LMNA	0	0	0	0	0	0	0	0	0	1	0.5
126	TRUE	Empty	69 kDa	TRUE	unknown	P17844	Probable ATP-dependent RNA helicase DDX5 OS=Homo sapiens OX=9606 GN=DDX5 PE=1 SV=1	DDX5	0	0	0	0.09	0.045	0	0	0	0	1	0.5
127	TRUE	Empty	80 kDa	TRUE	unknown	Q92841	Probable ATP-dependent RNA helicase DDX17 OS=Homo sapiens OX=9606 GN=DDX17 PE=1 SV=2	DDX17	0	0	0.86	1	0.93	0	0	0	0.89	1	0.945
128	TRUE	Empty	30 kDa		unknown	P35232	Prohibitin OS=Homo sapiens OX=9606 GN=PHB PE=1 SV=1	PHB	0.12	0	0	1	0.5	0.77	0.19	0.48	1	1	1
129	TRUE	Empty	33 kDa		unknown	Q99623	Prohibitin-2 OS=Homo sapiens OX=9606 GN=PHB2 PE=1 SV=2	KRT78	0.98	0	0.95	1	0.975	1	1	1	1	1	1
130	TRUE	Empty	120 kDa		unknown	Q8IZL8	Proline-, glutamic acid- and leucine-rich protein 1 OS=Homo sapiens OX=9606 GN=PELP1 PE=1 SV=2	PELP1	0	0	0	0	0	0.99	0	0.495	0	1	0.5
131	TRUE	Empty	10 kDa		unknown	P06703	Protein S100-A6 OS=Homo sapiens OX=9606 GN=S100A6 PE=1 SV=1	S100A6	0	0	0.99	1	0.995	0.99	0	0.495	0	0	0
132	TRUE	Empty	12 kDa		unknown	P06454	Prothymosin alpha OS=Homo sapiens OX=9606 GN=PTMA PE=1 SV=2	PTMA	0	0	1	1	1	0	0	0	0	0	0
133	TRUE	Empty	34 kDa	TRUE	unknown	Q96C36	Pyrroline-5-carboxylate reductase 2 OS=Homo sapiens OX=9606 GN=PYCR2 PE=1 SV=1	PYCR2	0	0	0	0	0	0	0	0	0	1	0.5
134	TRUE	Empty	43 kDa		unknown	P08559	Pyruvate dehydrogenase E1 component subunit alpha, somatic form, mitochondrial OS=Homo sapiens OX=9606 GN=PDHA1 PE=1 SV=3	PDHA1	0	0	0	0.98	0.49	0.08	0	0.04	0.86	1	0.93
135	TRUE	Empty	58 kDa		unknown	P14618	Pyruvate kinase PKM OS=Homo sapiens OX=9606 GN=PKM PE=1 SV=4	PKM	0	0	1	0.98	0.99	1	0	0.5	0	0.96	0.48
136	TRUE	Empty	23 kDa		unknown	P61026	Ras-related protein Rab-10 OS=Homo sapiens OX=9606 GN=RAB10 PE=1 SV=1	RAB10	0	0	0	0.31	0.155	0.91	0.15	0.53	0.78	1	0.89
137	TRUE	Empty	42 kDa		unknown	P38159	RNA-binding motif protein, X chromosome OS=Homo sapiens OX=9606 GN=RBMX PE=1 SV=3	RBMX	0	0	0	0	0	0	0	0	0.82	1	0.91
138	TRUE	Empty	69 kDa		unknown	Q96PK6	RNA-binding protein 14 OS=Homo sapiens OX=9606 GN=RBM14 PE=1 SV=2	RBM14	0	0	0.35	0	0.175	0.53	0	0.265	0.95	1	0.975
139	TRUE	Empty	34 kDa		unknown	P22087	rRNA 2'-O-methyltransferase fibrillarin OS=Homo sapiens OX=9606 GN=FBL PE=1 SV=2	FBL	0	0	0	0	0	1	0.99	0.995	1	1	1
140	TRUE	Empty	38 kDa		unknown	O14828	Secretory carrier-associated membrane protein 3 OS=Homo sapiens OX=9606 GN=SCAMP3 PE=1 SV=3	SCAMP3	0	0	0	0	0	0	0	0	0	1	0.5
141	TRUE	Empty	56 kDa		unknown	P34897	Serine hydroxymethyltransferase, mitochondrial OS=Homo sapiens OX=9606 GN=SHMT2 PE=1 SV=3	SHMT2	0	0	0	0.41	0.205	0	0	0	0.14	1	0.57											https://www.ncbi.nlm.nih.gov/pmc/articles/PMC6052891/
142	TRUE	Empty	28 kDa	TRUE	unknown	Q07955	Serine/arginine-rich splicing factor 1 OS=Homo sapiens OX=9606 GN=SRSF1 PE=1 SV=2	SRSF1	0	0	0	0	0	0	0	0	1	1	1
143	TRUE	Empty	19 kDa	TRUE	unknown	P84103	Serine/arginine-rich splicing factor 3 OS=Homo sapiens OX=9606 GN=SRSF3 PE=1 SV=1	SRSF3	0	0	0	0	0	0.78	0	0.39	0.86	1	0.93
144	TRUE	Empty	69 kDa		unknown	P02768	Serum albumin OS=Homo sapiens OX=9606 GN=ALB PE=1 SV=2	ALB	1	1	1	1	1	1	1	1	1	1	1
145	TRUE	Empty	36 kDa		unknown	Q9H9B4	Sideroflexin-1 OS=Homo sapiens OX=9606 GN=SFXN1 PE=1 SV=4	SFXN1	0	0	0	1	0.5	0.12	0	0.06	0	1	0.5
146	TRUE	Empty	17 kDa		unknown	Q04837	Single-stranded DNA-binding protein, mitochondrial OS=Homo sapiens OX=9606 GN=SSBP1 PE=1 SV=1	SSBP1	0	0	0	0	0	0	0	0	0.4	1	0.7
147	TRUE	Empty	113 kDa		unknown	P05023	Sodium/potassium-transporting ATPase subunit alpha-1 OS=Homo sapiens OX=9606 GN=ATP1A1 PE=1 SV=1	ATP1A1	0	0	0	1	0.5	0.89	0.08	0.485	1	1	1
148	TRUE	Empty	285 kDa		unknown	Q13813	Spectrin alpha chain, non-erythrocytic 1 OS=Homo sapiens OX=9606 GN=SPTAN1 PE=1 SV=3	SPTAN1	0	0	0	0	0	0.09	0	0.045	0	1	0.5
149	TRUE	Empty	275 kDa		unknown	Q01082	Spectrin beta chain, non-erythrocytic 1 OS=Homo sapiens OX=9606 GN=SPTBN1 PE=1 SV=2	SPTBN1	0	0	0	0	0	0	0	0	0	1	0.5
150	TRUE	Empty	49 kDa		unknown	Q13838	Spliceosome RNA helicase DDX39B OS=Homo sapiens OX=9606 GN=DDX39B PE=1 SV=1	DDX39B	0.62	0	0	1	0.5	1	0.99	0.995	1	1	1
151	TRUE	Empty	76 kDa	TRUE	unknown	P23246	Splicing factor, proline- and glutamine-rich OS=Homo sapiens OX=9606 GN=SFPQ PE=1 SV=2	SFPQ	0	0	0.99	0.98	0.985	0	0	0	1	1	1
152	TRUE	Empty	39 kDa		unknown	Q9UJZ1	Stomatin-like protein 2, mitochondrial OS=Homo sapiens OX=9606 GN=STOML2 PE=1 SV=1	STOML2	0	0	0	0	0	0	0	0	0.59	1	0.795
153	TRUE	Empty	74 kDa		unknown	P38646	Stress-70 protein, mitochondrial OS=Homo sapiens OX=9606 GN=HSPA9 PE=1 SV=2	HSPA9	0	0.98	0.91	1	0.955	0	0.35	0.175	1	1	1
154	TRUE	Empty	73 kDa		unknown	P31040	Succinate dehydrogenase [ubiquinone] flavoprotein subunit, mitochondrial OS=Homo sapiens OX=9606 GN=SDHA PE=1 SV=2	SDHA	0	0	0.8	1	0.9	1	0	0.5	0.99	1	0.995
155	TRUE	Empty	61 kDa		unknown	Q6UWP8	Suprabasin OS=Homo sapiens OX=9606 GN=SBSN PE=1 SV=2	SBSN	0	0	1	1	1	0	0	0	0	0	0
156	TRUE	Empty	28 kDa		unknown	P30048	Thioredoxin-dependent peroxide reductase, mitochondrial OS=Homo sapiens OX=9606 GN=PRDX3 PE=1 SV=3	PRDX3	0	0	0	0	0	0	0	0	0.32	1	0.66
157	TRUE	Empty	5 kDa	TRUE	unknown	P62328	Thymosin beta-4 OS=Homo sapiens OX=9606 GN=TMSB4X PE=1 SV=2	TMSB4X	0.98	0	1	1	1	0.95	0.99	0.97	0	0	0
158	TRUE	Empty	89 kDa		unknown	Q12788	Transducin beta-like protein 3 OS=Homo sapiens OX=9606 GN=TBL3 PE=1 SV=2	TBL3	0	0	0	0	0	0	0	0	0	1	0.5
159	TRUE	Empty	85 kDa		unknown	P02786	Transferrin receptor protein 1 OS=Homo sapiens OX=9606 GN=TFRC PE=1 SV=2	TFRC	0	0	0	1	0.5	0	0	0	0.97	1	0.985
160	TRUE	Empty	34 kDa	TRUE	unknown	P62995	Transformer-2 protein homolog beta OS=Homo sapiens OX=9606 GN=TRA2B PE=1 SV=1	TRA2B	0	0	0	0	0	0.09	0	0.045	0.99	1	0.995
161	TRUE	Empty	19 kDa		unknown	P51571	Translocon-associated protein subunit delta OS=Homo sapiens OX=9606 GN=SSR4 PE=1 SV=1	SSR4	0	0	0	0	0	0	0	0	0	1	0.5
162	TRUE	Empty	83 kDa		unknown	P40939	Trifunctional enzyme subunit alpha, mitochondrial OS=Homo sapiens OX=9606 GN=HADHA PE=1 SV=2	HADHA	0	0	0	1	0.5	0	0	0	0	1	0.5
163	TRUE	Empty	27 kDa		unknown	P07477	Trypsin-1 OS=Homo sapiens OX=9606 GN=PRSS1 PE=1 SV=1	PRSS1	1	1	0.99	1	0.995	1	1	1	0.99	0.98	0.985
164	TRUE	Empty	50 kDa		unknown	P68363	Tubulin alpha-1B chain OS=Homo sapiens OX=9606 GN=TUBA1B PE=1 SV=1	TUBA1B	1	0	1	1	1	1	1	1	0.99	1	0.995
165	TRUE	Empty	50 kDa		unknown	P07437	Tubulin beta chain OS=Homo sapiens OX=9606 GN=TUBB PE=1 SV=2	TUBB	1	0	1	1	1	1	1	1	0.98	1	0.99
166	TRUE	Empty	15 kDa		unknown	P62987	Ubiquitin-60S ribosomal protein L40 OS=Homo sapiens OX=9606 GN=UBA52 PE=1 SV=2	UBA52	0	0	1	1	1	1	1	1	1	1	1
167	TRUE	Empty	54 kDa	TRUE	unknown	P08670	Vimentin OS=Homo sapiens OX=9606 GN=VIM PE=1 SV=4	VIM	1	0	1	1	1	1	1	1	1	1	1
168	TRUE	Empty	31 kDa		unknown	P21796	Voltage-dependent anion-selective channel protein 1 OS=Homo sapiens OX=9606 GN=VDAC1 PE=1 SV=2	VDAC1	0	0	0	1	0.5	1	0	0.5	1	1	1
169	TRUE	Empty	32 kDa		unknown	P45880	Voltage-dependent anion-selective channel protein 2 OS=Homo sapiens OX=9606 GN=VDAC2 PE=1 SV=2	VDAC2	0	0	0	0.98	0.49	1	0	0.5	0.99	1	0.995
